# PASTA kinase-dependent control of peptidoglycan synthesis via ReoM is required for cell wall stress responses, cytosolic survival, and virulence in *Listeria monocytogenes*

**DOI:** 10.1101/2021.08.20.457112

**Authors:** Jessica L. Kelliher, Caroline Grunenwald, Rhiannon R. Abrahams, McKenzie E. Daanen, Cassandra I. Lew, Warren E. Rose, John-Demian Sauer

## Abstract

Pathogenic bacteria rely on protein phosphorylation to adapt quickly to stress, including that imposed by the host during infection. Penicillin-binding protein and serine/threonine-associated (PASTA) kinases are signal transduction systems that sense cell wall integrity and modulate multiple facets of bacterial physiology in response to cell envelope stress. The PASTA kinase in the cytosolic pathogen *Listeria monocytogenes*, PrkA, is required for cell wall stress responses, cytosolic survival, and virulence, yet its substrates and downstream signaling pathways remain incompletely defined. We combined orthogonal phosphoproteomic and genetic analyses in the presence of a β-lactam antibiotic to define PrkA phosphotargets and pathways modulated by PrkA. These analyses synergistically highlighted ReoM, which was recently identified as a PrkA target that influences peptidoglycan (PG) synthesis, as an important phosphosubstrate during cell wall stress. We find that deletion of *reoM* restores cell wall stress sensitivities and cytosolic survival defects of a Δ*prkA* mutant to nearly wild-type levels. While a Δ*prkA* mutant is defective for PG synthesis during cell wall stress, a double Δ*reoM* Δ*prkA* mutant synthesizes PG at rates similar to wild type. In a mouse model of systemic listeriosis, deletion of *reoM* in a Δ*prkA* background almost fully restored virulence to wild-type levels. However, loss of *reoM* alone also resulted in attenuated virulence, suggesting ReoM is critical at some points during pathogenesis. Finally, we demonstrate that the PASTA kinase/ReoM cell wall stress response pathway is conserved in a related pathogen, methicillin-resistant *Staphylococcus aureus*. Taken together, our phosphoproteomic analysis provides a comprehensive overview of the PASTA kinase targets of an important model pathogen and suggests that a critical role of PrkA *in vivo* is modulating PG synthesis through regulation of ReoM to facilitate cytosolic survival and virulence.

**AUTHOR SUMMARY:** Many antibiotics target bacterial cell wall biosynthesis, justifying continued study of this process and the ways bacteria respond to cell wall insults, especially in the context of infection. Penicillin-binding protein and serine/threonine-associated (PASTA) kinases are master regulators of cell wall stress responses in bacteria and are conserved in several major pathogens, including *Listeria monocytogenes*, *Staphylococcus aureus*, and *Mycobacterium tuberculosis*. We previously showed that the PASTA kinase in *L. monocytogenes*, PrkA, is essential for the response to cell wall stress and virulence. PrkA is also necessary for adaptation to the cytosol, which *L. monocytogenes* requires during its infectious lifecycle. In this work, we combined orthogonal phosphoproteomic and genetic screens to identify PrkA substrates in *L. monocytogenes*. We show that phosphoregulation of one candidate from both screens, ReoM, increases peptidoglycan synthesis and that this regulation is required for cytosolic survival and virulence. We also demonstrate that the PASTA kinase-ReoM pathway regulates cell wall stress responses in another significant pathogen, methicillin-resistant *S. aureus*. Additionally, we uncover a PrkA-independent role for ReoM *in vivo* in *L. monocytogenes*, suggesting a need for nuanced modulation of peptidoglycan synthesis during infection. Cumulatively, this study provides new insight into how bacterial pathogens control cell wall synthesis during infection.
