## Supplemental Table 3 for "PASTA kinase-dependent control of peptidoglycan synthesis via ReoM is required for cell wall stress responses, cytosolic survival, and virulence in *Listeria monocytogenes*"

### Sheet: PeptideGroups
Checked	Confidence	Annotated Sequence	Modifications	Master Protein Accessions	Positions in Master Proteins	Modifications in Master Proteins (all Sites)	Modifications in Master Proteins	Master Protein Descriptions	Abundance Ratio: (prkA) / (WT)	Abundance Ratio Adj. P-Value: (prkA) / (WT)	Abundance Ratio Variability [%]: (prkA) / (WT)	Abundances (Grouped): prkA	Abundances (Grouped): WT	Abundances (Grouped) CV [%]: prkA	Abundances (Grouped) CV [%]: WT	Abundance: F7: Sample, prkA	Abundance: F8: Sample, prkA	Abundance: F9: Sample, prkA	Abundance: F10: Sample, WT	Abundance: F11: Sample, WT	Abundance: F12: Sample, WT	Found in Sample: [S7] F7: Sample, prkA	Found in Sample: [S8] F8: Sample, prkA	Found in Sample: [S9] F9: Sample, prkA	Found in Sample: [S10] F10: Sample, WT	Found in Sample: [S11] F11: Sample, WT	Found in Sample: [S12] F12: Sample, WT	Contaminant	Qvality PEP	Qvality q-value	# Protein Groups	# Proteins	# PSMs	# Missed Cleavages	Theo. MH+ [Da]	Quan Info	Confidence (by Search Engine): Sequest HT	Percolator q-Value (by Search Engine): Sequest HT	Percolator PEP (by Search Engine): Sequest HT	XCorr (by Search Engine): Sequest HT	Top Apex RT [min]
FALSE	High	[K].SAAVVVEEGGLTSHAAVVGINLGIPVIVGAK.[D]	1xPhospho [S/T]	WP_003732565.1	WP_003732565.1 [526-556]	WP_003732565.1 1xPhospho [T537; S538]	WP_003732565.1 1xPhospho [T/S]	pyruvate kinase [Listeria monocytogenes]	100	8.26099e-17		20620.2		59.15		32195.9	13206.4					High	Peak Found	Not Found	Not Found	Not Found	Not Found	FALSE	0.015955	0.00214314	1	1	2	0	3007.62		High	0.0004425	0.00156	2.1	78.06
FALSE	High	[R].AEQISQTKELQITDVNATVEQVR.[R]	1xDeamidated [Q/N]; 1xPhospho [T7]	WP_003727467.1	WP_003727467.1 [320-342]	WP_003727467.1 1xPhospho [T326]	WP_003727467.1 1xPhospho [T326]	HAMP domain-containing protein [Listeria monocytogenes]	0.01	8.26099e-17			43433.1		44.52				22095.2	43433.1	58850.4	Not Found	Not Found	Not Found	High	High	High	FALSE	0.0242063	0.00260477	1	1	5	1	2681.3		High	0.0005754	0.002415	2.19	53.04
FALSE	High	[K].IGPLQFTSGNGQVFMGR.[D]	1xPhospho [T7]; 1xOxidation [M15]	WP_003733155.1	WP_003733155.1 [539-555]	WP_003733155.1 1xPhospho [T545]	WP_003733155.1 1xPhospho [T545]	ATP-dependent zinc metalloprotease FtsH [Listeria monocytogenes]	0.01	8.26099e-17			46359.8		19.01				46359.8	61453.3	43642.5	Not Found	Not Found	Not Found	High	High	Peak Found	FALSE	0.0385198	0.00383511	1	1	2	0	1904.87		High	0.000867	0.004003	2.22	64
FALSE	High	[K].DLSLSSGVVQTFQALILHFGSGLGWAVK.[L]	1xDeamidated [Q10]; 1xPhospho [S3]	WP_003731850.1	WP_003731850.1 [259-286]	WP_003731850.1 1xPhospho [S261]	WP_003731850.1 1xPhospho [S261]	glutamate:gamma-aminobutyrate antiporter [Listeria monocytogenes]	100	8.26099e-17		11148.2		0.35		11176.1	11120.5					Peak Found	High	Not Found	Not Found	Not Found	Not Found	FALSE	0.12826	0.00937991	1	1	1	0	3011.53		High	0.002084	0.01713	2.26	64.45
FALSE	High	[K].VNLKSIMGVMSLGIGK.[G]	1xDeamidated [N2]; 1xPhospho [S5]; 2xOxidation [M7; M10]	WP_003719221.1	WP_003719221.1 [42-57]	WP_003719221.1 1xPhospho [S46]	WP_003719221.1 1xPhospho [S46]	MULTISPECIES: phosphocarrier protein HPr [Bacteria]	0.01	8.26099e-17			38688.8		10.99				35790.1		41822.2	Not Found	Not Found	Not Found	High	High	High	FALSE	0.034369	0.00367961	1	1	4	1	1759.87		High	0.0008366	0.003525	2.32	56.47
FALSE	High	[K].TYMVYEMNINPSGVEDTLNSSFTDTLPK.[G]	1xPhospho [T1]; 2xOxidation [M3; M7]	WP_014600594.1	WP_014600594.1 [689-716]	WP_014600594.1 1xPhospho [T689]	WP_014600594.1 1xPhospho [T689]	Cna B-type domain-containing protein [Listeria monocytogenes]	0.01	8.26099e-17			264831		23.59				264831	183588	297496	Not Found	Not Found	Not Found	Peak Found	Peak Found	High	FALSE	0.0829177	0.00674706	1	1	1	0	3278.42		High	0.001566	0.009681	2.43	84.11
FALSE	High	[K].ITDFGIAMALSETSITQTNSLLGSVHYLSPEQAR.[G]	1xPhospho [T/S]; 1xOxidation [M8]	WP_014600944.1	WP_014600944.1 [150-183]	WP_014600944.1 1xPhospho [T151; T165; T167]	WP_014600944.1 1xPhospho [T]	Stk1 family PASTA domain-containing Ser/Thr kinase [Listeria monocytogenes]	0.01	8.26099e-17			92569.5		42.89				92569.5	39831	102023	Not Found	Not Found	Not Found	High	Peak Found	High	FALSE	0.00273064	0.000293166	1	1	3	0	3746.8		High	5.607e-05	0.0002325	2.46	81.12
FALSE	High	[R].NADMLKTNAIETAR.[E]	1xPhospho [T7]; 1xOxidation [M4]	WP_003723133.1	WP_003723133.1 [327-340]	WP_003723133.1 1xPhospho [T333]	WP_003723133.1 1xPhospho [T333]	toxic anion resistance protein [Listeria monocytogenes]	0.01	8.26099e-17			52222.9		48.96				52222.9	94757	36837.3	Not Found	Not Found	Not Found	High	High	Peak Found	FALSE	0.00742388	0.00109627	1	1	2	1	1643.75		High	0.0002031	0.0006932	2.56	30.92
FALSE	High	[K].GLEVGQTIYSGAEADIK.[V]	1xPhospho [T7]	WP_003727696.1	WP_003727696.1 [109-125]	WP_003727696.1 1xPhospho [T115]	WP_003727696.1 1xPhospho [T115]	MULTISPECIES: 50S ribosomal protein L2 [Bacteria]	0.01	8.26099e-17			58238.4		11.21				64309	58238.4	51326.7	Not Found	Not Found	Not Found	High	High	High	FALSE	0.0186916	0.0024702	1	1	4	0	1830.85		High	0.0005053	0.001839	2.67	57.79
FALSE	High	[R].EVEDTLHTPESAQPVQETPIVEGVTPEGEK.[F]	1xDeamidated [Q]; 1xPhospho [T]	WP_014930814.1	WP_014930814.1 [21-50]	WP_014930814.1 1xPhospho [T25; T28; T38]	WP_014930814.1 1xPhospho [T]	serine protease HtrA [Listeria monocytogenes]	0.01	8.26099e-17			34219.7		59.24				34219.7	76348.6	26072.9	Not Found	Not Found	Not Found	High	High	Peak Found	FALSE	0.0576698	0.00473798	1	1	3	0	3326.52		High	0.00108	0.006317	3.05	54.32
FALSE	High	[R].AEQISQTKELQITDVNATVEQVRR.[N]	1xPhospho [T7]	WP_003727467.1	WP_003727467.1 [320-343]	WP_003727467.1 1xPhospho [T326]	WP_003727467.1 1xPhospho [T326]	HAMP domain-containing protein [Listeria monocytogenes]	0.01	8.26099e-17			705982		6.21				705982	665978	753833	Not Found	Not Found	Not Found	High	High	High	FALSE	0.000257489	0.000293166	1	1	4	2	2836.42		High	5.607e-05	1.672e-05	3.06	47.11
FALSE	High	[R].LFSYSDTQR.[H]	1xPhospho [T7]	WP_014601223.1	WP_014601223.1 [335-343]	WP_014601223.1 1xPhospho [T341]	WP_014601223.1 1xPhospho [T341]	catalase [Listeria monocytogenes]	0.01	8.26099e-17	53.19	5343.6	535679		43.1	5343.6			535679	831310	343513	Peak Found	Not Found	Not Found	High	High	High	FALSE	0.000544353	0.000293166	1	1	13	0	1196.5		High	5.607e-05	3.873e-05	3.08	42
FALSE	High	[-].MDSKDQTMFYNFGDDSIEEDVKK.[L]	1xPhospho [T7]; 2xOxidation [M1; M8]	WP_003719797.1	WP_003719797.1 [1-23]	WP_003719797.1 1xPhospho [T7]	WP_003719797.1 1xPhospho [T7]	MULTISPECIES: IreB family regulatory phosphoprotein [Bacteria]	0.01	8.26099e-17			79162.4		28.03				64721.4	79162.4	111306	Not Found	Not Found	Not Found	Peak Found	High	Peak Found	FALSE	0.0387949	0.00383511	1	1	1	2	2854.15		High	0.000867	0.004024	3.11	48.6
FALSE	High	[K].NRTTTGTGLGLAIAK.[S]	1xPhospho [T]	WP_003722449.1	WP_003722449.1 [338-352]	WP_003722449.1 1xPhospho [T340; T344]	WP_003722449.1 1xPhospho [T]	HAMP domain-containing histidine kinase [Listeria monocytogenes]	0.01	8.26099e-17	7.83	5409.98	1.53162e+06		10.23	5409.98			1.53162e+06	1.61251e+06	1.31793e+06	Peak Found	Not Found	Not Found	High	High	High	FALSE	7.19165e-07	0.000293166	1	1	12	1	1553.8		High	5.607e-05	2.383e-08	3.64	41.16
FALSE	High	[K].ITDFGIAMALSETSITQTNSLLGSVHYLSPEQAR.[G]	1xDeamidated [N/Q]; 1xPhospho [T/S]; 1xOxidation [M8]	WP_014600944.1	WP_014600944.1 [150-183]	WP_014600944.1 1xPhospho [T165; T167]	WP_014600944.1 1xPhospho [T]	Stk1 family PASTA domain-containing Ser/Thr kinase [Listeria monocytogenes]	0.01	8.26099e-17			27082.1		101.1				66417.3		11042.9	Not Found	Not Found	Not Found	High	Not Found	High	FALSE	0.0369087	0.00367961	1	1	3	0	3747.78		High	0.0008366	0.003816	3.69	81.16
FALSE	High	[K].VAVPATNLALAGGPSESTTTNFQVLTSDGALTEDTHK.[G]	1xPhospho [T/S]	WP_014600682.1	WP_014600682.1 [162-198]	WP_014600682.1 1xPhospho [T167; S176; S178; T181]	WP_014600682.1 1xPhospho [T/S]	permease [Listeria monocytogenes]	0.01	8.26099e-17			196224		15.14				177419	237700	196224	Not Found	Not Found	Not Found	High	High	High	FALSE	0.000173898	0.000293166	1	1	4	0	3793.82		High	5.607e-05	1.085e-05	3.76	68.63
FALSE	High	[K].DTMQNLDKTIVPEGK.[V]	1xDeamidated [Q/N]; 1xPhospho [T9]; 1xOxidation [M3]	WP_014600944.1	WP_014600944.1 [300-314]	WP_014600944.1 1xPhospho [T308]	WP_014600944.1 1xPhospho [T308]	Stk1 family PASTA domain-containing Ser/Thr kinase [Listeria monocytogenes]	0.01	8.26099e-17			169771		50.45				169771	57046.5	181172	Not Found	Not Found	Not Found	High	High	High	FALSE	0.00291496	0.000293166	1	1	5	1	1785.8		High	5.607e-05	0.0002502	3.94	37.03
FALSE	High	[R].TSTQPAPTFQAAAQPAGTTNFDILKR.[L]	1xPhospho [T]	WP_003722998.1	WP_003722998.1 [71-96]	WP_003722998.1 1xPhospho [T71; T88; T89]	WP_003722998.1 1xPhospho [T]	cell division regulator GpsB [Listeria monocytogenes]	0.01	8.26099e-17	4.04	4934.94	758984		31.72	4934.94			758984	1.25186e+06	738312	Peak Found	Not Found	Not Found	High	High	High	FALSE	5.24099e-05	0.000293166	1	1	11	1	2812.37		High	5.607e-05	2.843e-06	4.42	57.45
FALSE	High	[K].DTMQNLDKTIVPEGK.[V]	1xPhospho [T]; 1xOxidation [M3]	WP_014600944.1	WP_014600944.1 [300-314]	WP_014600944.1 1xPhospho [T301; T308]	WP_014600944.1 1xPhospho [T]	Stk1 family PASTA domain-containing Ser/Thr kinase [Listeria monocytogenes]	0.01	8.26099e-17	24.47	50151.6	1.66807e+07		19.07	50151.6			1.66807e+07	1.94336e+07	1.31804e+07	High	Not Found	Not Found	High	High	High	FALSE	8.317e-07	0.000293166	1	1	66	1	1784.81		High	5.607e-05	2.79e-08	4.43	35.26
FALSE	High	[K].REVEDTLHTPESAQPVQETPIVEGVTPEGEK.[F]	1xDeamidated [Q]; 1xPhospho [T/S]	WP_014930814.1	WP_014930814.1 [20-50]	WP_014930814.1 1xPhospho [T25; T28]	WP_014930814.1 1xPhospho [T]	serine protease HtrA [Listeria monocytogenes]	0.01	8.26099e-17			33176.8							33176.8		Not Found	Not Found	Not Found	Not Found	High	High	FALSE	0.000676966	0.000293166	1	1	6	1	3482.62		High	5.607e-05	4.935e-05	4.57	48.26
FALSE	High	[K].NQSAASVEVVSGATHSSDAFINYANQLIQAAQK.[A]	2xDeamidated [Q/N]; 1xPhospho [S/T]	WP_003727691.1	WP_003727691.1 [130-162]	WP_003727691.1 1xPhospho [S132; S140; T143]	WP_003727691.1 1xPhospho [S/T]	FMN-binding protein [Listeria monocytogenes]	0.01	8.26099e-17			98573.6		27.63					80874.2	120147	High	Not Found	Not Found	High	High	High	FALSE	4.5571e-06	0.000293166	1	1	5	0	3501.62		High	5.607e-05	1.862e-07	5.25	78.63
FALSE	High	[R].AEQISQTKELQITDVNATVEQVR.[R]	1xPhospho [S/T]	WP_003727467.1	WP_003727467.1 [320-342]	WP_003727467.1 1xPhospho [S324; T326]	WP_003727467.1 1xPhospho [S/T]	HAMP domain-containing protein [Listeria monocytogenes]	0.01	8.26099e-17			1.50804e+06		9.55				1.50804e+06	1.63038e+06	1.34568e+06	Not Found	Not Found	Not Found	High	High	High	FALSE	1.04952e-06	0.000293166	1	1	12	1	2680.32		High	5.607e-05	3.627e-08	5.4	51.85
FALSE	High	[K].REVEDTLHTPESAQPVQETPIVEGVTPEGEK.[F]	1xPhospho [T]	WP_014930814.1	WP_014930814.1 [20-50]	WP_014930814.1 1xPhospho [T25; T28]	WP_014930814.1 1xPhospho [T]	serine protease HtrA [Listeria monocytogenes]	0.01	8.26099e-17			874898		47.51				693863	1.65439e+06	874898	Not Found	Not Found	Not Found	High	High	High	FALSE	3.71148e-07	0.000293166	1	1	8	1	3481.64		High	5.607e-05	1.141e-08	7.05	47.04
FALSE	High	[K].SLIDNTMDLK.[G]	1xPhospho [T6]; 1xOxidation [M7]	WP_003721850.1	WP_003721850.1 [33-42]	WP_003721850.1 1xPhospho [T38]	WP_003721850.1 1xPhospho [T38]	GIY-YIG nuclease family protein [Listeria monocytogenes]	0.012	1.06239e-13	27.09	11794.1	1.01601e+06		26.61	11794.1			1.01601e+06	1.39441e+06	830354	Peak Found	Not Found	Not Found	High	High	High	FALSE	0.00165456	0.000293166	1	1	22	0	1245.54		High	5.607e-05	0.0001326	2.4	43.95
FALSE	High	[K].YVFPTDDGDTKAIPIIATK.[D]	1xPhospho [T]	WP_014600944.1	WP_014600944.1 [281-299]	WP_014600944.1 1xPhospho [T285; T290]	WP_014600944.1 1xPhospho [T]	Stk1 family PASTA domain-containing Ser/Thr kinase [Listeria monocytogenes]	0.014	9.16389e-13	121.02	38034.7	2.68037e+06	127.44	12.98	207003	38034.7	7727.65	2.56847e+06	3.25432e+06	2.68037e+06	High	Peak Found	Peak Found	High	High	High	FALSE	6.85833e-05	0.000293166	1	1	79	1	2145.05		High	5.607e-05	3.849e-06	3.12	61.01
FALSE	High	[R].TSTQPAPTFQAAAQPAGTTNFDILK.[R]	1xPhospho [T]	WP_003722998.1	WP_003722998.1 [71-95]	WP_003722998.1 1xPhospho [T73; T89]	WP_003722998.1 1xPhospho [T]	cell division regulator GpsB [Listeria monocytogenes]	0.03	4.81753e-10	10.28	4048.87	135671		56.56	4048.87			135671	321211	126263	Peak Found	Not Found	Not Found	Peak Found	High	Peak Found	FALSE	0.010655	0.00133337	1	1	3	0	2656.27		High	0.0002473	0.001022	2.15	67.01
FALSE	High	[R].EVEDTLHTPESAQPVQETPIVEGVTPEGEK.[F]	1xPhospho [S/T]	WP_014930814.1	WP_014930814.1 [21-50]	WP_014930814.1 1xPhospho [T25; T28; S31; T38]	WP_014930814.1 1xPhospho [S/T]	serine protease HtrA [Listeria monocytogenes]	0.028	6.90794e-10	2.51	23287.7	842341		42.62	23287.7			842341	1.6529e+06	828092	Peak Found	Not Found	Not Found	High	High	High	FALSE	2.90375e-06	0.000293166	1	1	15	0	3325.54		High	5.607e-05	1.129e-07	5.68	53.02
FALSE	High	[K].LIGVDLGGTTAK.[L]	1xPhospho [T]	WP_010990099.1	WP_010990099.1 [5-16]	WP_010990099.1 1xPhospho [T13; T14]	WP_010990099.1 1xPhospho [T]	ROK family glucokinase [Listeria monocytogenes]	0.032	2.46554e-09	19.58	8739.8	262397	19.18	23.26	7625.05	10017.5		219485	345669	262397	Peak Found	Peak Found	Not Found	High	High	High	FALSE	0.000334501	0.000293166	1	1	11	0	1224.62		High	5.607e-05	2.239e-05	2.06	53.81
FALSE	High	[K].DQTMFYNFGDDSIEEDVKK.[L]	1xPhospho [T3]; 1xOxidation [M4]	WP_003719797.1	WP_003719797.1 [5-23]	WP_003719797.1 1xPhospho [T7]	WP_003719797.1 1xPhospho [T7]	MULTISPECIES: IreB family regulatory phosphoprotein [Bacteria]	0.037	9.94153e-09	36.3	8259.99	222126		41.16	8259.99			167737	369033	222126	Peak Found	Not Found	Not Found	High	High	High	FALSE	8.89459e-06	0.000293166	1	1	37	1	2376.96		High	5.607e-05	3.931e-07	4.03	57.79
FALSE	High	[K].AEGLVSGAAHSTGDTVRPALQIIK.[T]	1xPhospho [S]	WP_003722362.1	WP_003722362.1 [118-141]	WP_003722362.1 1xPhospho [S123; S128]	WP_003722362.1 1xPhospho [S]	phosphate acetyltransferase [Listeria monocytogenes]	0.067	4.27413e-07	1.58	6984.39	104071		1.5			6984.39	105183	102971		Not Found	Not Found	Peak Found	High	High	Not Found	FALSE	0.00498538	0.000293166	1	1	3	0	2471.27		High	5.607e-05	0.0004479	2.68	47.71
FALSE	High	[K].ELLTTGTFFPQNQAFVEKQGDR.[Y]	2xDeamidated [Q11; N12]; 1xPhospho [T5]	WP_014601155.1	WP_014601155.1 [186-207]	WP_014601155.1 1xPhospho [T190]	WP_014601155.1 1xPhospho [T190]	peptide ABC transporter substrate-binding protein [Listeria monocytogenes]	0.072	2.19174e-06	29.44	20640.3	238699	32.52	32.75	26084.9		16332.2	212783	381652	238699	High	Not Found	Peak Found	Peak Found	Peak Found	Peak Found	FALSE	0.0742015	0.0059803	1	1	1	1	2608.2		High	0.001399	0.008497	2.38	51.65
FALSE	High	[K].IQGIGAGFVPDTLDTK.[V]	1xPhospho [T]	WP_003723745.1	WP_003723745.1 [220-235]	WP_003723745.1 1xPhospho [T231; T234]	WP_003723745.1 1xPhospho [T]	cysteine synthase A [Listeria monocytogenes]	0.125	0.00018148	16.67	7478.87	59595.2		29.71		7478.87		59595.2	90598.9	52894	Not Found	Peak Found	Not Found	Peak Found	High	Peak Found	FALSE	0.0336411	0.00367961	1	1	2	0	1711.83		High	0.0008366	0.003443	2.72	63.92
FALSE	High	[K].SIMGVMSLGIGK.[G]	1xPhospho [S]; 2xOxidation [M3; M6]	WP_003719221.1	WP_003719221.1 [46-57]	WP_003719221.1 1xPhospho [S46; S52]	WP_003719221.1 1xPhospho [S]	MULTISPECIES: phosphocarrier protein HPr [Bacteria]	0.174	0.000710799	50.89	4.78785e+07	2.0378e+08	34.5	31.1	4.78785e+07	5.39617e+07	2.60089e+07	1.74664e+08	3.10288e+08	2.0378e+08	High	High	High	High	High	High	FALSE	4.24486e-05	0.000293166	1	1	673	0	1304.6		High	5.607e-05	2.246e-06	2.66	51.7
FALSE	High	[K].KVNLKSIMGVMSLGIGK.[G]	1xDeamidated [N3]; 1xPhospho [S6]; 2xOxidation [M8; M11]	WP_003719221.1	WP_003719221.1 [41-57]	WP_003719221.1 1xPhospho [S46]	WP_003719221.1 1xPhospho [S46]	MULTISPECIES: phosphocarrier protein HPr [Bacteria]	0.195	0.00134297	59.25	41208.8	269411	29.06	44.9	32608.7	41208.8	57676.9	109403	296283	269411	Peak Found	Peak Found	Peak Found	Peak Found	High	High	FALSE	0.0238616	0.0024702	1	1	4	2	1887.97		High	0.0005406	0.002388	3.1	48.78
FALSE	High	[K].LNEAVAGHPELASK.[S]	1xPhospho [S13]	WP_003732335.1	WP_003732335.1 [39-52]	WP_003732335.1 1xPhospho [S51]	WP_003732335.1 1xPhospho [S51]	superoxide dismutase [Listeria monocytogenes]	0.252	0.00532637	56.28	93780.4	356623	53.94	26.58	93780.4	100490	28121.8	356623	398024	230453	Peak Found	High	Peak Found	High	High	High	FALSE	0.000980655	0.000293166	1	1	6	0	1515.72		High	5.607e-05	7.438e-05	3.43	31.16
FALSE	High	[K].SQAYSLQTTR.[V]	1xPhospho [S1]	WP_003732136.1	WP_003732136.1 [78-87]	WP_003732136.1 1xPhospho [S78]	WP_003732136.1 1xPhospho [S78]	helix-turn-helix transcriptional regulator [Listeria monocytogenes]	0.263	0.00673291	36.84	9578.23	39750.6	15.61	45.89	10700.8	8573.45		39750.6	41647.3	15167.5	High	Peak Found	Not Found	Peak Found	High	Peak Found	FALSE	0.0870273	0.0068699	1	1	3	0	1234.55		High	0.001586	0.01035	2.28	33.91
FALSE	High	[K].SAEELVTNLDSVPEDIR.[G]	1xPhospho [S/T]	WP_003732335.1	WP_003732335.1 [53-69]	WP_003732335.1 1xPhospho [S53; T59; S63]	WP_003732335.1 1xPhospho [S/T]	superoxide dismutase [Listeria monocytogenes]	0.314	0.00891289	56.46	25208.3	80357.5	56.22	15.18	40711.8	25208.3	11657	65098.2	80357.5	88384.6	Peak Found	Peak Found	High	High	High	High	FALSE	0.00320333	0.000293166	1	1	12	0	1966.9		High	5.607e-05	0.0002768	2.53	65.26
FALSE	High	[K].KVNLKSIMGVMSLGIGK.[G]	1xPhospho [S6]; 2xOxidation [M8; M11]	WP_003719221.1	WP_003719221.1 [41-57]	WP_003719221.1 1xPhospho [S46]	WP_003719221.1 1xPhospho [S46]	MULTISPECIES: phosphocarrier protein HPr [Bacteria]	0.288	0.0101895	34.94	1.72723e+06	5.99354e+06	17.68	42.93	1.52112e+06	1.72723e+06	2.14481e+06	4.58099e+06	5.99354e+06	1.03198e+07	High	High	High	High	High	High	FALSE	1.34608e-05	0.000293166	1	1	50	2	1886.98		High	5.607e-05	6.261e-07	3.64	45.76
FALSE	High	[K].VNLKSIMGVMSLGIGK.[G]	1xPhospho [S]; 2xOxidation [M7; M10]	WP_003719221.1	WP_003719221.1 [42-57]	WP_003719221.1 1xPhospho [S46; S52]	WP_003719221.1 1xPhospho [S]	MULTISPECIES: phosphocarrier protein HPr [Bacteria]	0.29	0.0105748	47.63	3.22867e+06	1.14509e+07	17.87	33.01	3.17367e+06	4.30491e+06	3.22867e+06	7.41621e+06	1.48207e+07	1.14509e+07	High	High	High	High	High	High	FALSE	7.90439e-07	0.000293166	1	1	96	1	1758.89		High	5.607e-05	2.648e-08	5	53.38
FALSE	High	[K].ILDANTDLSVQVHPNDEYAK.[V]	1xPhospho [T/S]	WP_014601019.1	WP_014601019.1 [85-104]	WP_014601019.1 1xPhospho [T90; S93]	WP_014601019.1 1xPhospho [T/S]	mannose-6-phosphate isomerase, class I [Listeria monocytogenes]	0.357	0.026842	35.92	77791.8	217798	56.69	16.74	102667	77791.8	26133.3	217798	168454	235333	Peak Found	Peak Found	Peak Found	High	High	High	FALSE	0.0146341	0.00214314	1	1	6	0	2322.06		High	0.0004425	0.001427	2.22	48.83
FALSE	High	[K].NQATAYIGTYTK.[A]	1xPhospho [T]	WP_003721352.1	WP_003721352.1 [4-15]	WP_003721352.1 1xPhospho [T12; T14]	WP_003721352.1 1xPhospho [T]	lactonase family protein [Listeria monocytogenes]	0.373	0.0313647	4.2	18663.4	50044		3.04		18663.4		51667.2	50044	48624.7	Not Found	Peak Found	Not Found	High	High	High	FALSE	0.000199652	0.000293166	1	1	3	0	1410.63		High	5.607e-05	1.265e-05	2.65	36.48
FALSE	High	[K].MQEASNGKDTMTGHWEIMGLYIDTPFR.[V]	2xPhospho [T10; T12]	WP_014600971.1	WP_014600971.1 [77-103]	WP_014600971.1 2xPhospho [T86; T88]	WP_014600971.1 2xPhospho [T86; T88]	phosphopentomutase [Listeria monocytogenes]	0.426	0.0545268	68.03	744350	1746503	66.04	26.43	1.37556e+06	744350	311362	2.45373e+06	1485717	1746503	High	Peak Found	High	High	High	High	FALSE	0.0476628	0.00426374	1	1	8	1	3288.36		High	0.001004	0.005081	3.18	59.63
FALSE	High	[K].MQEASNGKDTMTGHWEIMGLYIDTPFR.[V]	1xDeamidated [N6]; 2xPhospho [S/T]	WP_014600971.1	WP_014600971.1 [77-103]	WP_014600971.1 2xPhospho [S81; T86; T88]	WP_014600971.1 2xPhospho [T86; S/T]	phosphopentomutase [Listeria monocytogenes]	0.465	0.0766289	40.28	1.47469e+06	3.17036e+06	50.72	12.08	2.02471e+06	1.47469e+06	636318	3.17036e+06	2.55563e+06	3.18378e+06	High	High	Peak Found	High	High	High	FALSE	0.0752415	0.00628855	1	1	8	1	3289.34		High	0.001399	0.008596	2.62	62.63
FALSE	High	[R].DTDKPFMMPVEDVFSITGR.[G]	1xPhospho [T17]; 2xOxidation [M7; M8]	WP_003723640.1	WP_003723640.1 [206-224]	WP_003723640.1 1xPhospho [T222]	WP_003723640.1 1xPhospho [T222]	MULTISPECIES: elongation factor Tu [Listeria]	0.644	0.0790284	86.26	12129.4	18479.7	72.56	2.94	6880.92	21381.3		18330.1	18479.7	19348.2	Peak Found	Peak Found	Not Found	Peak Found	Peak Found	High	FALSE	0.0768275	0.00628855	1	1	1	0	2296.99		High	0.001453	0.008825	2.65	66.11
FALSE	High	[R].DIAHPINSGTR.[A]	1xPhospho [S8]	WP_003722725.1	WP_003722725.1 [59-69]	WP_003722725.1 1xPhospho [S66]	WP_003722725.1 1xPhospho [S66]	septation regulator SpoVG [Listeria monocytogenes]	0.49	0.0931063	64.6	84172	156730	53.13	31.93	93198.6	84172	26604.5	156730	190059	96859.1	High	Peak Found	Peak Found	Peak Found	High	Peak Found	FALSE	0.0627428	0.0050488	1	1	2	0	1260.57		High	0.001168	0.006942	2.35	28.72
FALSE	High	[K].MQEASNGKDTMTGHWEIMGLYIDTPFR.[V]	1xPhospho [S/T]; 3xOxidation [M1; M11; M18]	WP_014600971.1	WP_014600971.1 [77-103]	WP_014600971.1 1xPhospho [S81; T86; T88]	WP_014600971.1 1xPhospho [S/T]	phosphopentomutase [Listeria monocytogenes]	0.542	0.13127	59.28	1.62172e+06	2.99026e+06	59.51	32	2.30886e+06	1.62172e+06	546673	2.99026e+06	1.79455e+06	3.52617e+06	High	High	High	High	High	High	FALSE	9.86421e-05	0.000293166	1	1	45	1	3256.38		High	5.607e-05	5.762e-06	3.43	62.16
FALSE	High	[K].TASGIVLPDSAK.[E]	1xPhospho [S]	WP_003726504.1	WP_003726504.1 [20-31]	WP_003726504.1 1xPhospho [S22; S29]	WP_003726504.1 1xPhospho [S]	MULTISPECIES: co-chaperone GroES [Bacteria]	0.607	0.154129	54.98	51371.9	84683.1	60.64	17.65	81646.9	51371.9	19847.4	84683.1	105540	75011	High	High	Peak Found	High	High	High	FALSE	0.000404081	0.000293166	1	1	11	0	1238.6		High	5.607e-05	2.781e-05	2	46.58
FALSE	High	[K].DTMTGHWEIMGLYIDTPFR.[V]	1xPhospho [T]; 2xOxidation [M3; M10]	WP_014600971.1	WP_014600971.1 [85-103]	WP_014600971.1 1xPhospho [T86; T88]	WP_014600971.1 1xPhospho [T]	phosphopentomutase [Listeria monocytogenes]	0.603	0.184544	67.77	67859.3	112536	74.24	17.05	125000	67859.3	19850	112536	105905	144478	High	High	Peak Found	High	High	High	FALSE	0.00231076	0.000293166	1	1	11	0	2395.01		High	5.607e-05	0.0001929	2.55	75.3
FALSE	High	[K].IYALEPEESPVLSGGSPSPHK.[I]	1xPhospho [S]	WP_003723745.1	WP_003723745.1 [199-219]	WP_003723745.1 1xPhospho [S214; S216]	WP_003723745.1 1xPhospho [S]	cysteine synthase A [Listeria monocytogenes]	0.712	0.264455	33.36	64636.8	90797.2	62.66	3.9	83401.2	64636.8	16687.6	89503.7	90797.2	96278.4	Peak Found	Peak Found	Peak Found	High	High	High	FALSE	0.00144127	0.000293166	1	1	4	0	2274.07		High	5.607e-05	0.0001141	3.3	51.3
FALSE	High	[K].SGALKPGDTIIEPTSGNTGIGLAMVAAAK.[G]	1xPhospho [T18]; 1xOxidation [M24]	WP_003723745.1	WP_003723745.1 [58-86]	WP_003723745.1 1xPhospho [T75]	WP_003723745.1 1xPhospho [T75]	cysteine synthase A [Listeria monocytogenes]	0.694	0.273182	37.91	123134	177492	59.42	9.02	165433	123134	38300.6	153435	177492	182173	High	Peak Found	Peak Found	High	Peak Found	High	FALSE	0.000805955	0.000293166	1	1	3	0	2836.42		High	5.607e-05	5.977e-05	3.18	56.97
FALSE	High	[K].TGYDATTPGKLPDLIEDLSALR.[I]	1xPhospho [T/S]	WP_003721333.1	WP_003721333.1 [94-115]	WP_003721333.1 1xPhospho [T94; T100]	WP_003721333.1 1xPhospho [T]	tagatose-bisphosphate aldolase [Listeria monocytogenes]	0.755	0.313724	55.49	33864.9	44883	64.76	27.46	42479.7	33864.9	7660.73	49286.9	44883	28083	High	Peak Found	Peak Found	High	High	Peak Found	FALSE	0.00398206	0.000293166	1	1	4	1	2426.19		High	5.607e-05	0.000352	2.42	81.58
FALSE	High	[K].DDTTIVEGAGDSTQISAR.[V]	1xPhospho [S/T]	WP_003726503.1	WP_003726503.1 [326-343]	WP_003726503.1 1xPhospho [S337; T338; S341]	WP_003726503.1 1xPhospho [S/T]	chaperonin GroEL [Listeria monocytogenes]	0.739	0.323081	46	250373	338959	63.67	22.54	362992	250373	73695.4	396781	338959	249782	High	High	High	High	High	High	FALSE	0.000100087	0.000293166	1	1	15	0	1915.83		High	5.607e-05	5.859e-06	3.82	47.93
FALSE	High	[R].SNVSNIFAIGDIVPGVPLAHK.[A]	1xPhospho [S]	WP_003722682.1	WP_003722682.1 [304-324]	WP_003722682.1 1xPhospho [S304; S307]	WP_003722682.1 1xPhospho [S]	MULTISPECIES: dihydrolipoyl dehydrogenase [Listeria]	0.896	0.323131	66.24	21310.1	23770.4	59.21	20.88	38520.7	21310.1	10882.1	27696.6	18072.8	23770.4	Peak Found	High	Peak Found	High	Peak Found	Peak Found	FALSE	0.0322305	0.00336686	1	1	3	0	2228.15		High	0.0007819	0.003287	2.61	79.26
FALSE	High	[K].TADSEMLLENSLYGLPQGSAFTTK.[G]	1xPhospho [S/T]; 1xOxidation [M6]	WP_003722749.1	WP_003722749.1 [307-330]	WP_003722749.1 1xPhospho [T307; S310; S317]	WP_003722749.1 1xPhospho [S/T]	lipoteichoic acid synthase LtaS [Listeria monocytogenes]	0.743	0.326511	63.73	111053	85184.7	40.57	51.7	111186	111053	47853	64378.5	167762	85184.7	High	High	Peak Found	High	High	High	FALSE	0.0185576	0.0024702	1	1	8	0	2669.21		High	0.0005053	0.001824	2.45	76.61
FALSE	High	[R].SNAILTAHGGMTSHAAVVAR.[G]	1xDeamidated [N2]; 1xPhospho [T/S]; 1xOxidation [M11]	WP_014600953.1	WP_014600953.1 [441-460]	WP_014600953.1 1xPhospho [T446; T452]	WP_014600953.1 1xPhospho [T]	pyruvate, phosphate dikinase [Listeria monocytogenes]	0.842	0.371299	122.37	31356.6	60196.2	120.47	55.93	110871		8868.28	60196.2	18894	73370.8	High	Not Found	Peak Found	Peak Found	High	High	FALSE	0.0757666	0.00628855	1	1	4	0	2060.96		High	0.001453	0.008696	2.3	48.6
FALSE	High	[R].DAGANVFVAGSYIYGNK.[N]	1xPhospho [S11]	WP_003723062.1	WP_003723062.1 [187-203]	WP_003723062.1 1xPhospho [S197]	WP_003723062.1 1xPhospho [S197]	ribulose-phosphate 3-epimerase [Listeria monocytogenes]	1.23	0.425081	23.11	13612.8	11067.2	2.17	17.17	13405.7	13823.2		13231.8	11067.2	9386.68	High	Peak Found	Not Found	Peak Found	High	High	FALSE	0.0762953	0.00628855	1	1	3	0	1825.82		High	0.001453	0.008751	2.42	67.97
FALSE	High	[K].SVYQSQSPDTISSASANK.[L]	1xPhospho [S/T]	WP_003723594.1	WP_003723594.1 [91-108]	WP_003723594.1 1xPhospho [S97; S105]	WP_003723594.1 1xPhospho [S]	HAMP domain-containing protein [Listeria monocytogenes]	0.83	0.425081	36.64	149558	167821	65.85	16.64	149558	157805	26832.6	167821	190103	135648	Peak Found	High	Peak Found	High	High	High	FALSE	0.00864122	0.00109627	1	1	5	0	1949.85		High	0.0002031	0.0008174	2.91	33.85
FALSE	High	[R].HLNAFGGIVITASHNPPEYNGYK.[I]	2xDeamidated [N15; N]; 1xPhospho [S/T]	WP_014601136.1	WP_014601136.1 [134-156]	WP_014601136.1 1xPhospho [T144; S146]	WP_014601136.1 1xPhospho [S/T]	phospho-sugar mutase [Listeria monocytogenes]	0.854	0.447877	108.36	101236	135761	109.14	87.59		282028	36339.7	41901.3	135761	335049	High	Peak Found	Peak Found	High	High	High	FALSE	0.00346945	0.000293166	1	1	11	0	2581.18		High	5.607e-05	0.0003016	5.14	53.23
FALSE	High	[K].SVVAVTACPTGIAHTYMAAEK.[L]	1xCarbamidomethyl [C8]; 1xPhospho [T/S]; 1xOxidation [M17]	WP_003722574.1	WP_003722574.1 [169-189]	WP_003722574.1 1xPhospho [S169; T174; T178; T183]	WP_003722574.1 1xPhospho [T/S]	PTS sugar transporter subunit IIA [Listeria monocytogenes]	0.861	0.456428	61.16	199260	231327	87.18	18.73	199260	339195	17170.7	231327	255583	175029	High	High	High	High	High	High	FALSE	0.0001183	0.000293166	1	1	11	0	2273.03		High	5.607e-05	7.051e-06	4.01	47.6
FALSE	High	[K].SSDIIVAGDSVGGNLATVVTQIAK.[S]	1xDeamidated [Q/N]; 1xPhospho [S/T]	WP_014601012.1	WP_014601012.1 [183-206]	WP_014601012.1 1xPhospho [S183; S184; S192; T199; T202]	WP_014601012.1 1xPhospho [S/T]	alpha/beta hydrolase [Listeria monocytogenes]	0.891	0.486244	27.96	128832	144589	39.41	30.3	158695	128832	67279.7	169458	89748.9	144589	High	High	High	High	High	High	FALSE	0.000440906	0.000293166	1	1	28	0	2396.2		High	5.607e-05	3.052e-05	2.15	88.45
FALSE	High	[K].SSDIIVAGDSVGGNLATVVTQIAK.[S]	1xPhospho [T/S]	WP_014601012.1	WP_014601012.1 [183-206]	WP_014601012.1 1xPhospho [S183; S184; S192; T199; T202]	WP_014601012.1 1xPhospho [T/S]	alpha/beta hydrolase [Listeria monocytogenes]	0.891	0.486244	56.26	3.04903e+06	3.42107e+06	46.98	26.11	4.41978e+06	3.04903e+06	1.5848e+06	4.94923e+06	3.07735e+06	3.42107e+06	High	High	High	High	High	High	FALSE	2.38218e-07	0.000293166	1	1	133	0	2395.21		High	5.607e-05	6.946e-09	3.58	83.58
FALSE	High	[K].AAGLDVGLPEGQMGNSEVGHTNIGAGR.[I]	1xPhospho [S/T]; 1xOxidation [M13]	WP_003732483.1	WP_003732483.1 [47-73]	WP_003732483.1 1xPhospho [S62; T67]	WP_003732483.1 1xPhospho [S/T]	2,3-bisphosphoglycerate-independent phosphoglycerate mutase [Listeria monocytogenes]	0.892	0.487363	40.95	6.65432e+06	6.09192e+06	65.97	20.96	7.50956e+06	6.65432e+06	1.25574e+06	5.8369e+06	8.41674e+06	6.09192e+06	High	High	High	High	High	High	FALSE	1.69569e-06	0.000293166	1	1	62	0	2703.22		High	5.607e-05	6.217e-08	4.88	49.02
FALSE	High	[K].MDVDENPETPGSFGVMSIPTLLIK.[K]	1xPhospho [T/S]; 2xOxidation [M1; M16]	WP_003723853.1	WP_003723853.1 [54-77]	WP_003723853.1 1xPhospho [T62; S65; S70]	WP_003723853.1 1xPhospho [T/S]	MULTISPECIES: thioredoxin [Bacteria]	0.911	0.50386	53.73	270894	297337	46.96	9.36	270894	198133	485549	297337	284906	339790	High	High	High	High	High	High	FALSE	3.53949e-05	0.000293166	1	1	19	0	2702.23		High	5.607e-05	1.834e-06	3.58	81.67
FALSE	High	[R].GQVLAKPGSITPHTNFK.[A]	1xPhospho [T/S]	WP_003723640.1	WP_003723640.1 [291-307]	WP_003723640.1 1xPhospho [S299; T301; T304]	WP_003723640.1 1xPhospho [T/S]	MULTISPECIES: elongation factor Tu [Listeria]	1.096	0.524701	14.92	28282.1	25932.3	7.58	19.79	26805	29840.6		25932.3	28586.5	19161.1	Peak Found	High	Not Found	High	Peak Found	High	FALSE	0.072667	0.0059803	1	1	3	0	1874.95		High	0.001335	0.008286	2.39	35.22
FALSE	High	[K].AQGASASVMISASHNPVDDNGIK.[F]	1xDeamidated [N/Q]; 1xPhospho [S]; 1xOxidation [M9]	WP_003722378.1	WP_003722378.1 [89-111]	WP_003722378.1 1xPhospho [S99; S101]	WP_003722378.1 1xPhospho [S]	phosphoglucosamine mutase [Listeria monocytogenes]	0.947	0.532622	59.75	114968	121432	61.39	26.65	114968	192585	47430.2	81278.4	141256	121432	High	High	Peak Found	High	High	High	FALSE	0.00252109	0.000293166	1	1	7	0	2366.03		High	5.607e-05	0.0002121	2.27	44.33
FALSE	High	[K].ISVMPLIGTIDTERAK.[L]	1xPhospho [T12]; 1xOxidation [M4]	WP_003721456.1	WP_003721456.1 [164-179]	WP_003721456.1 1xPhospho [T175]	WP_003721456.1 1xPhospho [T175]	MULTISPECIES: STAS domain-containing protein [Listeria]	0.975	0.556579	42.2	180150	142317	44.12	21.14	180150	194053	73662.9	142317	198934	138584	High	High	Peak Found	High	High	High	FALSE	4.37009e-05	0.000293166	1	1	7	1	1839.93		High	5.607e-05	2.326e-06	4.05	51.82
FALSE	High	[K].GMTFGSLFDETQTK.[V]	1xPhospho [T3]; 1xOxidation [M2]	WP_003732485.1	WP_003732485.1 [285-298]	WP_003732485.1 1xPhospho [T287]	WP_003732485.1 1xPhospho [T287]	MULTISPECIES: type I glyceraldehyde-3-phosphate dehydrogenase [Listeria]	1.089	0.5636	72.29	36682.3	33675.6	68.35	26.38	54567.5	36682.3	9157.34	33675.6	41345.4	23973.6	High	High	Peak Found	Peak Found	Peak Found	Peak Found	FALSE	0.072667	0.0059803	1	1	2	0	1657.68		High	0.001335	0.008246	2.02	64.44
FALSE	High	[R].AAAENIIPNTTGAAK.[A]	1xPhospho [T10]	WP_003732485.1	WP_003732485.1 [201-215]	WP_003732485.1 1xPhospho [T210]	WP_003732485.1 1xPhospho [T210]	MULTISPECIES: type I glyceraldehyde-3-phosphate dehydrogenase [Listeria]	1.058	0.57305	78.02	69959.5	66121.2	61.99	27.73	91581.7	69959.5	18944	66121.2	77131.5	43323.4	High	High	Peak Found	High	Peak Found	Peak Found	FALSE	0.00306686	0.000293166	1	1	4	0	1521.73		High	5.607e-05	0.0002645	3.07	39.81
FALSE	High	[K].APVILGVSEGAAK.[Y]	1xPhospho [S8]	WP_003724024.1	WP_003724024.1 [43-55]	WP_003724024.1 1xPhospho [S50]	WP_003724024.1 1xPhospho [S50]	MULTISPECIES: class II fructose-1,6-bisphosphate aldolase [Listeria]	1.03	0.600258	57.52	121583	93847.3	50.78	32.55	121583	129097	40288.2	93847.3	125348	63912	High	High	Peak Found	High	Peak Found	High	FALSE	0.0130402	0.00214314	1	1	6	0	1291.67		High	0.0004257	0.001258	2.77	50.35
FALSE	High	[R].SALQNASSVAALLLTTEAVVADKPDENGPAAVPDMGMGGMGGMM.[-]	1xPhospho [T]; 1xOxidation [M]	WP_003726503.1	WP_003726503.1 [499-542]	WP_003726503.1 1xPhospho [T513; T514]	WP_003726503.1 1xPhospho [T]	chaperonin GroEL [Listeria monocytogenes]	1.031	0.601976	39.15	428633	459182	19.23	39.28	348523	514064	428633	459182	215042	498441	Peak Found	Peak Found	High	High	Peak Found	High	FALSE	0.0951714	0.00743644	1	1	4	0	4370.97		High	0.001684	0.01156	2.46	85.54
FALSE	High	[K].AQGASASVMISASHNPVDDNGIK.[F]	1xPhospho [S]; 1xOxidation [M9]	WP_003722378.1	WP_003722378.1 [89-111]	WP_003722378.1 1xPhospho [S93; S95; S99; S101]	WP_003722378.1 1xPhospho [S]	phosphoglucosamine mutase [Listeria monocytogenes]	1.067	0.62069	87.17	462718	433640	61.2	10.53	462718	734788	174920	433640	515518	429863	High	High	High	High	High	High	FALSE	9.7053e-06	0.000293166	1	1	31	0	2365.05		High	5.607e-05	4.346e-07	2.7	41.76
FALSE	High	[R].LLNYITPDFVHVMMQGK.[V]	1xPhospho [T6]; 2xOxidation [M13; M14]	WP_003722442.1	WP_003722442.1 [207-223]	WP_003722442.1 1xPhospho [T212]	WP_003722442.1 1xPhospho [T212]	MULTISPECIES: Fe-S cluster assembly ATPase SufC [Listeria]	1.635	0.631236	65	16325.1	7597.1	43.48	23.13	18131.2	16325.1	6952.56	11091.9	7597.1	7573.68	High	Peak Found	Peak Found	Peak Found	Peak Found	Peak Found	FALSE	0.0164212	0.00214314	1	1	1	0	2117.98		High	0.0004425	0.001603	2.23	59.77
FALSE	High	[K].SATNLLESLR.[D]	1xPhospho [S/T]	WP_003722374.1	WP_003722374.1 [179-188]	WP_003722374.1 1xPhospho [S179; T181]	WP_003722374.1 1xPhospho [S/T]	ABC transporter ATP-binding protein [Listeria monocytogenes]	1.098	0.643143	43.35	91631.7	83079.6	61.49	21.69	110271	91631.7	22817.6	83079.6	100468	64596.4	Peak Found	High	Peak Found	High	High	High	FALSE	0.001584	0.000293166	1	1	4	0	1183.57		High	5.607e-05	0.0001272	2.15	61.63
FALSE	High	[K].EISELTGAPLVLHGGSGIPEHQIK.[K]	1xPhospho [T/S]	WP_003724024.1	WP_003724024.1 [196-219]	WP_003724024.1 1xPhospho [S198; T201; S211]	WP_003724024.1 1xPhospho [T/S]	MULTISPECIES: class II fructose-1,6-bisphosphate aldolase [Listeria]	1.141	0.674775	49.07	295296	252590	61.06	22.02	347737	295296	73161.2	252590	304748	194441	High	High	Peak Found	High	High	High	FALSE	0.000634106	0.000293166	1	1	10	0	2562.3		High	5.607e-05	4.579e-05	3.47	52.97
FALSE	High	[R].IIVEPDTIDDLSSYR.[L]	1xPhospho [S/T]	WP_003721904.1	WP_003721904.1 [472-486]	WP_003721904.1 1xPhospho [S483; S484]	WP_003721904.1 1xPhospho [S]	MULTISPECIES: ribonuclease Y [Bacteria]	1.161	0.686833	38.65	95850.9	82559.4	53.93	10.91	120836	95850.9	33502.2	92300.7	74206.9	82559.4	High	High	Peak Found	High	High	High	FALSE	0.00467061	0.000293166	1	1	7	0	1815.84		High	5.607e-05	0.000417	2.42	65
FALSE	High	[R].NAGLSVESLIEFATLAQLR.[E]	1xDeamidated [N1]; 2xPhospho [S8; T14]	WP_003734937.1	WP_003734937.1 [55-73]	WP_003734937.1 2xPhospho [S62; T68]	WP_003734937.1 2xPhospho [S62; T68]	MerR family transcriptional regulator [Listeria monocytogenes]	1.452	0.741369	49.89	41954.7	28897	73.97	12.04	41954.7	56073.3	6208.72	25820.4	32829.4	28897	Peak Found	High	Peak Found	Peak Found	Peak Found	Peak Found	FALSE	0.129121	0.00937991	1	1	1	0	2193.02		High	0.002107	0.01725	2.02	43.14
FALSE	High	[-].MEQASFVVIDETGIHARPATLLVQAASK.[Y]	1xPhospho [T]; 1xOxidation [M1]	WP_003719221.1	WP_003719221.1 [1-28]	WP_003719221.1 1xPhospho [T12; T20]	WP_003719221.1 1xPhospho [T]	MULTISPECIES: phosphocarrier protein HPr [Bacteria]	1.402	0.752412	33.43	52461.2	37428.3	2.48	52.1	53388.5		51550	37428.3	14303.3	48333.6	Peak Found	Not Found	High	Peak Found	Peak Found	High	FALSE	0.0490312	0.00426374	1	1	3	0	3078.53		High	0.001004	0.005218	2.67	63.13
FALSE	High	[R].NTPGVTGFVGSAGSGSKPTPLLPEEADR.[I]	1xPhospho [S]	WP_003726896.1	WP_003726896.1 [81-108]	WP_003726896.1 1xPhospho [S91; S94; S96]	WP_003726896.1 1xPhospho [S]	MULTISPECIES: transcription termination/antitermination protein NusG [Listeria]	1.321	0.771124	110.51	110239	83472.7	83.04	29.71	110239	153885	7459.57	83472.7	86783.2	47824.7	High	High	Peak Found	High	High	High	FALSE	8.46775e-05	0.000293166	1	1	5	0	2821.34		High	5.607e-05	4.866e-06	3.64	55.47
FALSE	High	[K].ISVMPLIGTIDTER.[A]	1xPhospho [T/S]; 1xOxidation [M4]	WP_003721456.1	WP_003721456.1 [164-177]	WP_003721456.1 1xPhospho [T172; T175]	WP_003721456.1 1xPhospho [T]	MULTISPECIES: STAS domain-containing protein [Listeria]	1.361	0.785639	52.13	1.02319e+07	6.07505e+06	64.7	18.25	1.02319e+07	1.06432e+07	1.92726e+06	5.56256e+06	7.82063e+06	6.07505e+06	High	High	High	High	High	High	FALSE	2.15539e-06	0.000293166	1	1	527	0	1640.8		High	5.607e-05	8.127e-08	4.49	62.93
FALSE	High	[K].QDVAAVDTVSGATNSSNQFK.[I]	1xPhospho [S/T]	WP_003727691.1	WP_003727691.1 [253-272]	WP_003727691.1 1xPhospho [T260; S262; T265; S267; S268]	WP_003727691.1 1xPhospho [T/S]	FMN-binding protein [Listeria monocytogenes]	1.405	0.798819	49.47	1.26718e+08	8.95231e+07	63.76	17.82	1.3562e+08	1.26718e+08	2.54951e+07	8.95231e+07	9.65608e+07	6.76517e+07	High	High	High	High	High	High	FALSE	1.19417e-07	0.000293166	1	1	262	0	2118.93		High	5.607e-05	3.207e-09	4.58	44.61
FALSE	High	[R].SALQNASSVAALLLTTEAVVADKPDENGPAAVPDMGMGGMGGMM.[-]	1xPhospho [S/T]	WP_003726503.1	WP_003726503.1 [499-542]	WP_003726503.1 1xPhospho [S499; S505; T513]	WP_003726503.1 1xPhospho [S/T]	chaperonin GroEL [Listeria monocytogenes]	1.41	0.80035	59.48	3.55405e+06	2.52087e+06	35.66	51.53	5508275	3.55405e+06	2777242	2.52087e+06	1.4283e+06	4209956	High	High	Peak Found	High	Peak Found	Peak Found	FALSE	0.0416539	0.00398272	1	1	5	0	4354.98		High	0.0009599	0.004369	3.2	84.93
FALSE	High	[R].SLLVLGAPGSNYAALPSSLSGNVLEIAGGENVAK.[D]	3xPhospho [S1; S10; S17]	WP_003723333.1	WP_003723333.1 [194-227]	WP_003723333.1 3xPhospho [S194; S203; S210]	WP_003723333.1 3xPhospho [S194; S203; S210]	ABC transporter substrate-binding protein [Listeria monocytogenes]	1.531	0.80035	64.53	41096.6	44790.5	65.18	37.12	103973	41096.6	33294.4	21751.6	47327	44790.5	High	Peak Found	Peak Found	Peak Found	Peak Found	Peak Found	FALSE	0.0545101	0.00459165	1	1	1	0	3508.64		High	0.001058	0.005914	3.23	53.15
FALSE	High	[R].SALQNASSVAALLLTTEAVVADKPDENGPAAVPDMGMGGMGGMM.[-]	1xDeamidated [N/Q]; 1xPhospho [S/T]; 1xOxidation [M]	WP_003726503.1	WP_003726503.1 [499-542]	WP_003726503.1 1xPhospho [T513; T514]	WP_003726503.1 1xPhospho [T]	chaperonin GroEL [Listeria monocytogenes]	1.447	0.812123	71.41	92834.4	97358.9	128.85	32.46	890775	90543	92834.4	62554.7	97358.9	123737	High	Peak Found	High	Peak Found	Peak Found	Peak Found	FALSE	0.10984	0.00862021	1	1	3	0	4371.96		High	0.001921	0.01397	3.93	85.4
FALSE	High	[R].HLNAFGGIVITASHNPPEYNGYK.[I]	1xDeamidated [N]; 1xPhospho [T/S]	WP_014601136.1	WP_014601136.1 [134-156]	WP_014601136.1 1xPhospho [T144; S146]	WP_014601136.1 1xPhospho [T/S]	phospho-sugar mutase [Listeria monocytogenes]	1.471	0.819958	88.29	910906	619140	75.59	40.76	1.45337e+06	910906	177377	389167	619140	909015	High	High	High	High	High	High	FALSE	3.77232e-06	0.000293166	1	1	75	0	2580.19		High	5.607e-05	1.512e-07	4.51	52.78
FALSE	High	[K].IVDAMKTGDKDALSALQETNSK.[N]	2xDeamidated [Q17; N20]; 1xPhospho [S21]	WP_003721827.1	WP_003721827.1 [192-213]	WP_003721827.1 1xPhospho [S212]	WP_003721827.1 1xPhospho [S212]	flagellar hook-associated protein 3 [Listeria monocytogenes]	5.517	0.820422	35.63	193159	32207.4	60.96	12.92	201816	193159	43379.8	28226.7	36578.9	32207.4	High	Peak Found	Peak Found	Peak Found	Peak Found	Peak Found	FALSE	0.117532	0.00909091	1	1	1	2	2417.12		High	0.002036	0.0152	2.32	69.93
FALSE	High	[R].HLNAFGGIVITASHNPPEYNGYK.[I]	1xPhospho [T/S]	WP_014601136.1	WP_014601136.1 [134-156]	WP_014601136.1 1xPhospho [T144; S146]	WP_014601136.1 1xPhospho [T/S]	phospho-sugar mutase [Listeria monocytogenes]	1.493	0.830535	96.03	1.61974e+06	991701	66.25	35.64	1.96268e+06	1.61974e+06	326004	991701	619661	1.31429e+06	High	High	High	High	High	High	FALSE	7.56705e-07	0.000293166	1	1	68	0	2579.21		High	5.607e-05	2.515e-08	4.42	51.43
FALSE	High	[K].VAVVTGAASGIGK.[A]	1xPhospho [S9]	WP_003723195.1	WP_003723195.1 [16-28]	WP_003723195.1 1xPhospho [S24]	WP_003723195.1 1xPhospho [S24]	MULTISPECIES: D-threitol dehydrogenase [Listeria]	1.865	0.834934	76.51	29851.8	24262.8	56.83	53.56	19500.1	45698.7		24749.2	24262.8	7146.74	Peak Found	Peak Found	Not Found	High	High	Peak Found	FALSE	0.0139142	0.00214314	1	1	2	0	1209.62		High	0.0004425	0.001348	2.21	40.14
FALSE	High	[K].QDVAAVDTVSGATNSSNQFK.[I]	1xDeamidated [N/Q]; 1xPhospho [T/S]	WP_003727691.1	WP_003727691.1 [253-272]	WP_003727691.1 1xPhospho [T260; S262; T265; S267; S268]	WP_003727691.1 1xPhospho [T/S]	FMN-binding protein [Listeria monocytogenes]	1.507	0.83708	28.51	5.65487e+06	3.63864e+06	69.48	14.42	6.53709e+06	5.65487e+06	900178	4.33828e+06	3.63864e+06	3.27387e+06	High	High	High	High	High	High	FALSE	1.49857e-06	0.000293166	1	1	59	0	2119.92		High	5.607e-05	5.388e-08	5.15	46.4
FALSE	High	[K].CYIGADGLFIDAAIDSGVSGIVLEGVGR.[G]	1xCarbamidomethyl [C1]; 1xPhospho [S19]	WP_003723587.1	WP_003723587.1 [212-239]	WP_003723587.1 1xPhospho [S230]	WP_003723587.1 1xPhospho [S230]	asparaginase [Listeria monocytogenes]	1.54	0.842212	32.92	214298	166179	69.12	60.55	214298	199136	618189	166179	129286	382636	High	Peak Found	Peak Found	Peak Found	Peak Found	Peak Found	FALSE	0.0416539	0.00398272	1	1	1	0	2904.38		High	0.0009599	0.004358	2.24	65.86
FALSE	High	[R].SNAILTAHGGMTSHAAVVAR.[G]	1xPhospho [T/S]; 1xOxidation [M11]	WP_014600953.1	WP_014600953.1 [441-460]	WP_014600953.1 1xPhospho [S441; T446; T452; S453]	WP_014600953.1 1xPhospho [T/S]	pyruvate, phosphate dikinase [Listeria monocytogenes]	1.541	0.84233	110.89	4.15707e+06	2.0816e+06	71.83	35.32	4.15707e+06	4.78141e+06	565089	3.10269e+06	1.54329e+06	2.0816e+06	High	High	High	High	High	High	FALSE	2.04845e-06	0.000293166	1	1	543	0	2059.97		High	5.607e-05	7.636e-08	3.74	29.95
FALSE	High	[K].SLVEKQDVAAVDTVSGATNSSNQFK.[I]	1xPhospho [T/S]	WP_003727691.1	WP_003727691.1 [248-272]	WP_003727691.1 1xPhospho [S262; T265; S267]	WP_003727691.1 1xPhospho [T/S]	FMN-binding protein [Listeria monocytogenes]	1.562	0.847202	53.03	256025	163920	50.06	19.13	256025	347601	111082	193584	163920	131280	High	High	High	High	High	High	FALSE	9.99164e-06	0.000293166	1	1	6	1	2675.26		High	5.607e-05	4.466e-07	4.73	45.44
FALSE	High	[R].SALQNASSVAALLLTTEAVVADKPDENGPAAVPDMGMGGMGGMM.[-]	1xDeamidated [N/Q]; 1xPhospho [T/S]	WP_003726503.1	WP_003726503.1 [499-542]	WP_003726503.1 1xPhospho [S505; T514]	WP_003726503.1 1xPhospho [T/S]	chaperonin GroEL [Listeria monocytogenes]	1.594	0.860062	50.73	1.8492e+06	1.46723e+06	40.13	39.91	3.2242e+06	1.8492e+06	1.56383e+06	1.46723e+06	864276	2.02257e+06	High	High	High	Peak Found	High	Peak Found	FALSE	0.0324615	0.00336686	1	1	5	0	4355.96		High	0.0007819	0.003305	3.31	87.13
FALSE	High	[R].EHSYVVQMMEETLKPFTTGLSLSSQPVLLK.[N]	1xPhospho [S/T]; 2xOxidation [M8; M9]	WP_003723267.1	WP_003723267.1 [310-339]	WP_003723267.1 1xPhospho [T326; T327; S330; S332; S333]	WP_003723267.1 1xPhospho [S/T]	isochorismate synthase MenF [Listeria monocytogenes]	1.595	0.860275	35.27	1.23122e+06	771792	76.14	4.87	1.52412e+06	1.23122e+06	133449	713020	780636	771792	High	High	High	High	High	High	FALSE	5.16535e-05	0.000293166	1	1	33	0	3504.7		High	5.607e-05	2.79e-06	4.64	66.24
FALSE	High	[K].EISELTGAPLVLHGGSGIPEHQIKK.[A]	1xPhospho [S16]	WP_003724024.1	WP_003724024.1 [196-220]	WP_003724024.1 1xPhospho [S211]	WP_003724024.1 1xPhospho [S211]	MULTISPECIES: class II fructose-1,6-bisphosphate aldolase [Listeria]	1.781	0.898741	49.72	207973	116761	76.78	13.19	277724	207973	24777.3	116761	125960	96775.5	High	High	High	High	High	High	FALSE	0.000945667	0.000293166	1	1	10	1	2690.39		High	5.607e-05	7.159e-05	3.69	47.86
FALSE	High	[K].SGTTTEPAIAFR.[V]	1xPhospho [T/S]	WP_003722393.1	WP_003722393.1 [145-156]	WP_003722393.1 1xPhospho [S145; T147; T148; T149]	WP_003722393.1 1xPhospho [T/S]	glucose-6-phosphate isomerase [Listeria monocytogenes]	1.785	0.899842	48.78	3.3319e+06	1.86639e+06	65.33	20.44	4.0411e+06	3.3319e+06	703094	2.13165e+06	1.86639e+06	1.40435e+06	High	High	High	High	High	High	FALSE	0.000717489	0.000293166	1	1	35	0	1330.6		High	5.607e-05	5.257e-05	2.33	48.09
FALSE	High	[K].QALMADAVATSVGSMFGTTPTSAYIESSAGVATGGR.[T]	1xPhospho [S]; 2xOxidation [M4; M15]	WP_003733871.1	WP_003733871.1 [277-312]	WP_003733871.1 1xPhospho [S290; S303]	WP_003733871.1 1xPhospho [S]	NCS2 family permease [Listeria monocytogenes]	1.924	0.931867	11.57	585333	304239	29.72	23.84	926554	558709	585333	299968	304239	446734	Peak Found	High	High	Peak Found	Peak Found	Peak Found	FALSE	0.0779023	0.00628855	1	1	2	0	3574.61		High	0.001453	0.008995	3.47	57.1
FALSE	High	[K].NQSAASVEVVSGATHSSDAFINYANQLIQAAQK.[A]	1xPhospho [S/T]	WP_003727691.1	WP_003727691.1 [130-162]	WP_003727691.1 1xPhospho [S132; S135; S140; T143; S145; S146]	WP_003727691.1 1xPhospho [S/T]	FMN-binding protein [Listeria monocytogenes]	4.135	0.937383	127.24	2.04255e+07	4.94012e+06	96.74	52.62	4.75639e+07	2.04255e+07	2.44507e+06	4.94012e+06	2.65857e+06	8.15958e+06	High	High	High	High	High	High	FALSE	1.31252e-07	0.000293166	1	1	137	0	3499.65		High	5.607e-05	3.583e-09	4.61	77.65
FALSE	High	[K].NQSAASVEVVSGATHSSDAFINYANQLIQAAQK.[A]	1xDeamidated [Q/N]; 1xPhospho [S/T]	WP_003727691.1	WP_003727691.1 [130-162]	WP_003727691.1 1xPhospho [S132; S135; S140; T143; S145; S146]	WP_003727691.1 1xPhospho [T/S]	FMN-binding protein [Listeria monocytogenes]	1.978	0.938812	106.73	1.72827e+06	873958	82.57	36.56	3.18961e+06	1.72827e+06	311349	873958	508146	1.11126e+06	High	High	High	High	High	High	FALSE	1.23837e-07	0.000293166	1	1	31	0	3500.63		High	5.607e-05	3.352e-09	5.67	87.62
FALSE	High	[K].TEVTSGASK.[T]	1xPhospho [S/T]	WP_003723206.1	WP_003723206.1 [41-49]	WP_003723206.1 1xPhospho [S45; S48]	WP_003723206.1 1xPhospho [S]	flavocytochrome c [Listeria monocytogenes]	1.981	0.938841	40.76	1.65615e+06	835825	60.14	10.69	2.11148e+06	1.65615e+06	467283	835825	733488	909318	High	High	Peak Found	High	High	High	FALSE	0.0116189	0.00180966	1	1	10	0	959.408		High	0.0003362	0.001113	2.01	15.99
FALSE	High	[K].EKTEVTSGASKTSYTDPSELK.[D]	1xPhospho [T6]	WP_003723206.1	WP_003723206.1 [39-59]	WP_003723206.1 1xPhospho [T44]	WP_003723206.1 1xPhospho [T44]	flavocytochrome c [Listeria monocytogenes]	2.135	0.947463	93.17	98613.3	46178.2	75.62	30.9	98613.3	132637	13100.6	46178.2	54294	28357.4	Peak Found	High	Peak Found	Peak Found	Peak Found	Peak Found	FALSE	0.0938737	0.00710982	1	1	1	2	2338.07		High	0.001626	0.0114	2.13	31.84
FALSE	High	[K].AAGLDVGLPEGQMGNSEVGHTNIGAGR.[I]	1xDeamidated [Q/N]; 1xPhospho [S/T]; 1xOxidation [M13]	WP_003732483.1	WP_003732483.1 [47-73]	WP_003732483.1 1xPhospho [S62; T67]	WP_003732483.1 1xPhospho [S/T]	2,3-bisphosphoglycerate-independent phosphoglycerate mutase [Listeria monocytogenes]	2.281	0.958336	127.28	441059	90371.5	69.1	66.37	522146	441059	73875.9	70613.9	228926	90371.5	High	High	High	High	High	High	FALSE	8.04767e-05	0.000293166	1	1	25	0	2704.2		High	5.607e-05	4.574e-06	3.68	50.48
FALSE	High	[K].IEAMEEVGIGYVTLGQALSTLSGGECQR.[L]	1xCarbamidomethyl [C26]; 1xDeamidated [Q16]; 1xPhospho [T13]	WP_014601000.1	WP_014601000.1 [623-650]	WP_014601000.1 1xPhospho [T635]	WP_014601000.1 1xPhospho [T635]	excinuclease ABC subunit UvrA [Listeria monocytogenes]	2.579	0.962398	73.2	78482.1	30431	69.54	2.52	117215	78482.1	18609.9		29893.5	30978.2	High	Peak Found	Peak Found	Not Found	Peak Found	Peak Found	FALSE	0.119128	0.00909091	1	1	1	0	3049.39		High	0.002036	0.01558	2.95	64.38
FALSE	High	[K].ITVPVAIHLDHGSSFDSCK.[A]	1xCarbamidomethyl [C18]; 1xPhospho [S]	WP_003724024.1	WP_003724024.1 [76-94]	WP_003724024.1 1xPhospho [S88; S89]	WP_003724024.1 1xPhospho [S]	MULTISPECIES: class II fructose-1,6-bisphosphate aldolase [Listeria]	2.393	0.967946	17.84	138769	56447.5	64.77	8.16	151344	138769	26977.2	63239.3	54148.9	56447.5	High	High	Peak Found	High	High	Peak Found	FALSE	0.0113701	0.0015804	1	1	5	0	2162.99		High	0.0002932	0.001091	2.06	51.14
FALSE	High	[K].EKTEVTSGASK.[T]	1xPhospho [S]	WP_003723206.1	WP_003723206.1 [39-49]	WP_003723206.1 1xPhospho [S45; S48]	WP_003723206.1 1xPhospho [S]	flavocytochrome c [Listeria monocytogenes]	2.464	0.970496	38.63	2753830	1.11749e+06	60.96	6.83	3.47142e+06	2753830	741057	1.09305e+06	1.11749e+06	1.23971e+06	High	High	High	High	High	Peak Found	FALSE	0.00341948	0.000293166	1	1	5	1	1216.55		High	5.607e-05	0.0002978	2.15	14.95
FALSE	High	[-].MNLIPTVIEQTSRGER.[A]	1xPhospho [T11]; 1xOxidation [M1]	WP_003722600.1	WP_003722600.1 [1-16]	WP_003722600.1 1xPhospho [T11]	WP_003722600.1 1xPhospho [T11]	ATP-dependent Clp endopeptidase proteolytic subunit ClpP [Listeria monocytogenes]	3.278	0.992479	13.76	90703.3	25475.3	58.47	5.05	90745	90703.3	22037.5	25475.3	27681.5	25319.3	High	Peak Found	Peak Found	Peak Found	Peak Found	Peak Found	FALSE	0.00134028	0.000293166	1	1	1	1	1939.93		High	5.607e-05	0.0001055	3.87	49.47
